# Leaf hydraulics is a core component of plant immunity

**DOI:** 10.64898/2026.07.27.740543

**Authors:** Soline Marty, Caroline Bellenot, Damien Vasselon, Magali Goussot, Alice Boulanger, Corinne Audran, Pauline Savourat, Anne-Sophie Sarthou, Cécile Pouzet, Jean-Marc Routaboul, Patrick Laufs, Laurent D. Noël

## Abstract

Hydathodes at leaf margins mediate guttation of xylem-derived fluids and serve as primary entry sites for adapted vascular bacterial pathogens such as *Xanthomonas campestris*. Infection of Arabidopsis mutants with fewer hydathodes resulted in spontaneous mesophyll water-soaking and revealed unexpectedly-large pathogen populations explained by direct infection of the mesophyll niche through stomata and subsequent proliferation. Physical blockage of hydathodes also induced mesophyll water-soaking and enhanced bacterial growth in both Arabidopsis and cauliflower leaves. These findings reveal a dual role for hydathodes as primary sites of infection while being essential to restrict pathogen proliferation in nonvascular tissues. More broadly, our study identifies leaf hydraulics and guttation as central components of water immunity in vascular plants.
