## Supplementary material for "Leaf hydraulics is a core component of plant immunity": Data S1

### Sheet: HEM lines
Supplemental Data S1: List of HEM lines and observed phenotypes
HEM line name	HEM set	Mean number of hydathodes on leaf rank 3	Normalized mean (CFU/g FW) relative to WT
EH1S1B461	EH Set1	6.5	-0.525887
EH1S1B465	EH Set1	5.4	0.17965
EH1S1B469	EH Set1	5.25	0.339238
EH1S1B473	EH Set1	5	-0.313344
EH1S1B479	EH Set1	5	-1.043
EH1S1B480	EH Set1	5.25	-1.10393
EH1S1B483	EH Set1	5.75	0.331941
EH1S1B486	EH Set1	5	-0.705067
EH1S1B493	EH Set1	6.8	-0.587876
EH1S1B495	EH Set1	6.75	-0.377314
EH1S1B499	EH Set1	5.4	-0.496242
EH1S1B504	EH Set1	5.75	-0.671033
EH1S1B507	EH Set1	5.8	1.26929
EH1S1B508	EH Set1	5.5	-0.660185
EH1S1B513	EH Set1	5	0.942921
EH1S1B514	EH Set1	5.2	0.404282
EH1S1B520	EH Set1	6.4	-1.22398
EH1S1B521	EH Set1	5	-0.877132
EH1S1B523	EH Set1	5.4	0.324632
EH1S1B524	EH Set1	5.75	-1.3352
EH1S1B530	EH Set1	7.5	0.223327
EH1S1B531	EH Set1	5	-0.2942
EH1S1B534	EH Set1	6.25	0.354514
EH1S1B536	EH Set1	6	-0.449918
EH1S1B542	EH Set1	5.4	-0.196397
EH1S1B546	EH Set1	7	0.035988
EH1S1B549	EH Set1	5.25	0.107973
EH1S1B551	EH Set1	6	-0.406487
EH1S1B552	EH Set1	5.75	0.48258
EH1S1B553	EH Set1	6.5	-0.729546
EH1S1B584	EH Set1	5	-0.0567246
EH1S1B585	EH Set1	6.5	0.664839
EH1S1I459	EH Set1	6.8	0.938716
EH1S1I471	EH Set1	6.8	-0.676657
EH1S1I496	EH Set1	6	-0.939366
EH2S1B547	EH Set1	6.6	0.611416
EH2S1B582	EH Set1	6.75	-1.00179
ES1M5S03001	ES Set3	6.4	0.0758748
ES1M5S03002	ES Set3	4.8	-1.15915
ES1M5S03003	ES Set3	5.25	0.248201
ES1M5S03004	ES Set3	5.25	0.361789
ES1M5S03005	ES Set3	6	-1.09993
ES1M5S03007	ES Set3	5.25	-0.479947
ES1M5S03009	ES Set3	5	0.0724948
ES1M5S03010	ES Set3	4.75	1.78606
ES1M5S03011	ES Set3	5.25	0.28831
ES1M5S03012	ES Set3	3.25	0.705238
ES1M5S03013	ES Set3	5	-0.265749
ES1M5S03015	ES Set3	6.5	-0.862608
ES1M5S03018	ES Set3	5	0.506243
ES1M5S03019	ES Set3	6	1.33555
ES1M5S03020	ES Set3	5	1.2318
ES1M5S03021	ES Set3	5	-0.795987
ES1M5S03022	ES Set3	5.5	-0.34051
ES1M5S03023	ES Set3	5.6	0.550262
ES1M5S03025	ES Set3	5.25	-0.191721
ES1M5S03026	ES Set3	5.25	-0.249208
ES1M5S03028	ES Set3	5	-1.31424
ES1M5S03029	ES Set3	5.25	0.25559
ES1M5S03030	ES Set3	5.5	0.996704
ES1M5S03034	ES Set3	5.2	-0.506854
ES1M5S03037	ES Set3	4.8	1.62308
ES1M5S03042	ES Set3	5.2	0.489376
ES1M5S03044	ES Set3	6	0.0818911
ES1M5S03045	ES Set3	5.16667	0.844077
ES1M5S03046	ES Set3	5.25	0.0648659
ES1M5S03047	ES Set3	5	-1.48561
ES1M5S03048	ES Set3	6.6	-0.589305
ES1M5S03049	ES Set3	5.75	0.464545
ES1M5S03050	ES Set3	5	-0.276701
ES1M5S03051	ES Set3	5.4	0.0104151
ES1M5S03052	ES Set3	5.5	-0.380461
ES1M5S03053	ES Set3	4.75	-0.366009
ES1M5S03054	ES Set3	5	0.125413
ES1M5S03055	ES Set3	5.4	1.40825
ES1M5S03056	ES Set3	5	0.0684299
ES1M5S06101	ES Set6	6	-0.32828
ES1M5S06102	ES Set6	6	0.38815
ES1M5S06103	ES Set6	6	-0.437421
ES1M5S06104	ES Set6	5.75	-0.0960774
ES1M5S06105	ES Set6	5.5	0.182945
ES1M5S06106	ES Set6	6.5	0.307755
ES1M5S06110	ES Set6	5.25	0.787571
ES1M5S06111	ES Set6	6.75	-0.0973905
ES1M5S06112	ES Set6	6	0.382484
ES1M5S06113	ES Set6	5.5	-0.550578
ES1M5S06114	ES Set6	5	0.66139
ES1M5S06115	ES Set6	5.5	-0.465976
ES1M5S06116	ES Set6	5.75	0.770837
ES1M5S06117	ES Set6	5.5	0.00995411
ES1M5S06118	ES Set6	5.25	0.102079
ES1M5S06119	ES Set6	5.75	-0.121331
ES1M5S06120	ES Set6	5.25	0.37946
ES1M5S06123	ES Set6	6.2	-0.271738
ES1M5S06124	ES Set6	5.75	0.0422584
ES1M5S06125	ES Set6	6.5	0.19258
ES1M5S06126	ES Set6	5	-0.262055
ES1M5S06127	ES Set6	5	0.204024
ES1M5S06128	ES Set6	6	-0.619385
ES1M5S06129	ES Set6	6	-0.167712
ES1M5S06130	ES Set6	6.5	0.899601
ES1M5S06131	ES Set6	6.75	-0.339035
ES1M5S06132	ES Set6	5.75	-0.285454
ES1M5S06133	ES Set6	5.75	0.37733
ES1M5S06134	ES Set6	5.2	1.03951
ES1M5S06135	ES Set6	5	1.26397
ES1M5S06136	ES Set6	5.5	1.10538
ES1M5S06137	ES Set6	5.25	0.189025
ES1M5S06138	ES Set6	5	0.286587
ES1M5S06139	ES Set6	5	0.539431
ES1M5S06140	ES Set6	6.5	-0.00995411
ES1M5S06141	ES Set6	5.5	-1.11997
ES1M5S06142	ES Set6	5.25	-0.166451
ES1M5S06144	ES Set6	6	-0.168287
ES1M5S06145	ES Set6	6.75	-0.133233
ES1M5S06146	ES Set6	5.75	0.259979
ES1M5S06147	ES Set6	5.5	-0.153033
ES1M5S06148	ES Set6	6.6	0.0362927
ES1M5S06149	ES Set6	5.75	0.589958
ES1M5S06150	ES Set6	5.75	-0.37108
ES1M5S06152	ES Set6	6	0.663783
ES1M5S10001	ES Set10	4.5	-0.0853147
ES1M5S10002	ES Set10	5	-0.0723352
ES1M5S10003	ES Set10	5	0.199089
ES1M5S10004	ES Set10	5	-0.408975
ES1M5S10005	ES Set10	3	0.454937
ES1M5S10007	ES Set10	5	-1.45849
ES1M5S10008	ES Set10	5	0.12382
ES1M5S10009	ES Set10	4.5	-0.118165
ES1M5S10010	ES Set10	5.25	0.026887
ES1M5S10011	ES Set10	5	-0.21282
ES1M5S10012	ES Set10	6	0.237048
ES1M5S10013	ES Set10	5	-0.183033
ES1M5S10015	ES Set10	5	-0.172443
ES1M5S10016	ES Set10	5	-0.729381
ES1M5S10017	ES Set10	4.75	0.267257
ES1M5S10018	ES Set10	5.25	0.284023
ES1M5S10019	ES Set10	3.25	-0.00778654
ES1M5S10020	ES Set10	3	0.618052
ES1M5S10021	ES Set10	5.25	-0.142853
ES1M5S10022	ES Set10	5	-0.034527
ES1M5S10023	ES Set10	4.5	-0.0913176
ES1M5S10024	ES Set10	5	-0.275267
ES1M5S10025	ES Set10	4.5	0.0680345
ES1M5S10026	ES Set10	5	0.764878
ES1M5S10027	ES Set10	5	1.18002
ES1M5S10028	ES Set10	5.25	1.3761
ES1M5S10029	ES Set10	6.5	0.282825
ES1M5S10030	ES Set10	5	0.0897162
ES1M5S10031	ES Set10	5.5	-0.989574
ES1M5S10032	ES Set10	5.75	-0.338995
ES1M5S10033	ES Set10	7.33333	0.408904
ES1M5S10035	ES Set10	5	0.043856
ES1M5S10036	ES Set10	4.25	-0.344065
ES1M5S10037	ES Set10	4.5	-1.41402
ES1M5S10038	ES Set10	5	0.126368
ES1M5S10039	ES Set10	6	0.552246
ES1M5S10040	ES Set10	5.25	0.0300658
ES1M5S10041	ES Set10	6	0.0998645
ES1M5S10042	ES Set10	5	0.285507
ES1M5S10043	ES Set10	6	-0.0783581
ES1M5S10044	ES Set10	5	-0.863012
ES1M5S10045	ES Set10	6.25	0.514244
ES1M5S10046	ES Set10	6	-0.403289
ES1M5S10047	ES Set10	4.75	0.295901
ES1M5S10048	ES Set10	5.5	-1.19291
ES1M5S10051	ES Set10	5	-0.368564
ES1M5S10052	ES Set10	5	0.573254
ES1M5S10115	ES Set10	5	-0.982615
ES1M5S10116	ES Set10	4	0.313228
ES1M5S10118	ES Set10	5.75	-0.358246
ES1M5S10120	ES Set10	6.25	0.514081
ES1M5S10121	ES Set10	5	-0.0153085
ES1M5S10122	ES Set10	6	-0.598678
ES1M5S10125	ES Set10	5	0.365362
ES1M5S10126	ES Set10	5	0.00655561
ES1M5S10127	ES Set10	5	0.0631998
ES1M5S10128	ES Set10	5.25	-0.66878
ES1M5S10129	ES Set10	4.75	0.30341
ES1M5S10130	ES Set10	5.25	-0.499886
ES1M5S10133	ES Set10	5.25	0.400986
ES1M5S10134	ES Set10	6.5	1.30565
ES1M5S10135	ES Set10	5	-0.0330461
ES1M5S10136	ES Set10	3.75	-0.0914148
ES1M5S10137	ES Set10	4.33333	0.868141
ES1M5S10138	ES Set10	4.75	-0.54219
ES1M5S10139	ES Set10	4.66667	-0.21742
ES1M5S10140	ES Set10	6	-0.36071
ES1M5S10141	ES Set10	4.5	-1.03024
ES1M5S10142	ES Set10	5	0.247847
ES1M5S10143	ES Set10	6	-0.582643
ES1M5S10144	ES Set10	5.5	-0.136096
ES1M5S10145	ES Set10	5	-0.128157
ES1M5S10146	ES Set10	4.75	0.30631
ES1M5S10147	ES Set10	5.5	-0.187155
ES1M5S10148	ES Set10	4.5	0.166102
ES1M5S10149	ES Set10	5.2	0.2893
ES1M5S10150	ES Set10	4.5	0.145972
ES1M5S10151	ES Set10	5.5	0.501996
ES1M5S10153	ES Set10	5.25	-0.301286
ES1M5S10154	ES Set10	5.75	-0.187689
ES1M5S10155	ES Set10	5	-0.686112
ES1M5S10156	ES Set10	5	0.541878
ES1M5S10157	ES Set10	5.5	0.33167
ES1M5S10158	ES Set10	4.8	-0.231512
ES1M5S10159	ES Set10	5	-0.0286565
ES1M5S10160	ES Set10	5.25	-0.214564
ES1M5S10161	ES Set10	5.25	-0.118698
ES1M5S10162	ES Set10	5	0.403354
ES1M5S10163	ES Set10	5.75	0.173666
ES1M5S10165	ES Set10	6	-0.772254
ES1M5S10166	ES Set10	5.25	-0.122698
ES1M5S10167	ES Set10	5.25	-0.193537
ES1M5S10168	ES Set10	5.25	0.712756
ES1M5S10169	ES Set10	5.25	-0.413979
ES1M5S10170	ES Set10	6.5	0.461925
ES1M5S10173	ES Set10	3.66667	1.05581
ES1M5S10174	ES Set10	6	-0.40338
ES1M5S10176	ES Set10	6.25	0.130707
ES1M5S10177	ES Set10	5	-0.0879723
ES1M5S10178	ES Set10	4.33333	-0.0624096
ES1M5S10179	ES Set10	1.75	1.0008
ES1M5S10180	ES Set10	4	0.00874235
ES1M5S10181	ES Set10	5.25	-0.27288
ES1M5S10182	ES Set10	4.5	-0.00195861
ES1M5S10183	ES Set10	5.75	0.0107853
ES1M5S10185	ES Set10	4.5	-0.271243
ES1M5S10186	ES Set10	5.5	-0.514282
ES1M5S10189	ES Set10	4.5	-0.470473
ES1M5S10190	ES Set10	5.25	0.178671
ES1M5S10191	ES Set10	4	0.106349
ES1M5S10192	ES Set10	5.25	1.70659
ES1M5S10193	ES Set10	4.25	0.643256
ES1M5S10195	ES Set10	4.5	-0.805055
ES1M5S10197	ES Set10	5.75	-0.532027
ES1M5S10199	ES Set10	5	-1.14935
ES1M5S10201	ES Set10	3.25	0.47679
ES1M5S10203	ES Set10	5.2	-0.625273
ES1M5S10204	ES Set10	5.25	-0.339848
ES1M5S10205	ES Set10	5	0.43903
ES1M5S10206	ES Set10	4	-0.0886615
ES1M5S10208	ES Set10	5.25	0.139537
ES1M5S10210	ES Set10	5.33333	-0.407271
ES1M5S10211	ES Set10	5	0.553583
ES1M5S10213	ES Set10	5	0.147188
ES1M5S10215	ES Set10	5.5	-0.0174211
ES1M5S10216	ES Set10	5	-0.228349
ES1M5S10217	ES Set10	4.25	0.507462
ES1M5S10219	ES Set10	4.5	-0.268465
ES1M5S10221	ES Set10	5.5	1.00668
ES1M5S10222	ES Set10	5.75	0.506157
ES1M5S10224	ES Set10	6.25	0.347544
ES1M5S10225	ES Set10	5	0.205227
ES1M5S10226	ES Set10	5	0.155903
ES1M5S10227	ES Set10	4.75	0.0746958
ES1M5S10228	ES Set10	6	0.843344
ES1M5S10229	ES Set10	5	-0.524494
ES1M5S10230	ES Set10	5.2	0.273853
ES1M5S10231	ES Set10	3.75	-0.468097
ES1M5S10234	ES Set10	5	-0.107241
ES1M5S10235	ES Set10	5	-0.30822
ES1M5S10236	ES Set10	5	1.11047
ES1M5S10238	ES Set10	4.25	-0.548105
ES1M5S10239	ES Set10	5	-0.0569452
ES1M5S10240	ES Set10	5.25	0.392454
ES1M5S10241	ES Set10	6.25	-0.520903
ES1M5S10242	ES Set10	5	-0.0113542
ES1M5S10243	ES Set10	4.75	0.441596
ES1M5S10244	ES Set10	5.25	-0.347018
ES1M5S10245	ES Set10	5	-0.0711856
ES1M5S10246	ES Set10	4.8	-0.22171
ES1M5S10247	ES Set10	5	0.0429719
ES1M5S10252	ES Set10	5	-0.103596
ES1M5S10253	ES Set10	5.25	-0.227987
ES1M5S10254	ES Set10	5.2	-0.0482856
ES1M5S10256	ES Set10	5	0.0553171
ES1M5S10258	ES Set10	4.75	-0.167367
ES1M5S10259	ES Set10	3.75	0.513418
ES1M5S10261	ES Set10	5	-0.282038
ES1M5S10262	ES Set10	5	0.756609
ES1M5S10263	ES Set10	5.5	0.342405
ES1M5S10264	ES Set10	5.5	-0.328184
ES1M5S10265	ES Set10	5.25	0.576915
ES1M5S10269	ES Set10	3.75	-1.09325
ES1M5S10270	ES Set10	5	-0.276862
ES1M5S10271	ES Set10	5.5	-0.408478
ES1M5S10272	ES Set10	5	-0.424461
ES1M5S10273	ES Set10	5.25	-0.139975
ES1M5S10274	ES Set10	4.75	0.244238
ES1M5S10275	ES Set10	4.33333	0.137048
ES1M5S10276	ES Set10	5	-0.367958
ES1M5S10277	ES Set10	3.5	0.290348
ES1M5S10278	ES Set10	5	0.118819
ES1M5S10280	ES Set10	5	0.698303
ES1M5S10281	ES Set10	5	0.0250795
ES1M5S10283	ES Set10	5	-0.314805
ES1M5S10285	ES Set10	3.75	1.03431
ES1M5S10288	ES Set10	5.5	-0.41623
ES1M5S10289	ES Set10	5.5	0.0354865
ES1M5S10292	ES Set10	4.25	-0.16992
ES1M5S10293	ES Set10	5	0.191113
ES1M5S10294	ES Set10	4.5	0.95949
ES1M5S10295	ES Set10	5	-0.461334
ES1M5S10296	ES Set10	5.75	-0.806259
ES1M5S10299	ES Set10	5	-0.56452
ES1M5S10302	ES Set10	5	-0.0849422
ES1M5S10304	ES Set10	3.33333	-0.161424
ES1M5S11001	ES Set11	5	-0.00807578
ES1M5S11003	ES Set11	5	-0.468377
ES1M5S11004	ES Set11	5.25	-0.369107
ES1M5S11005	ES Set11	5	-0.599782
ES1M5S11006	ES Set11	4.75	0.294358
ES1M5S11008	ES Set11	5	0.220127
ES1M5S11009	ES Set11	5.25	0.0965276
ES1M5S11010	ES Set11	5	0.751739
ES1M5S11011	ES Set11	5	0.634166
ES1M5S11013	ES Set11	5.25	-0.487892
ES1M5S11014	ES Set11	5	0.564985
ES1M5S11015	ES Set11	5	0.0292774
ES1M5S11016	ES Set11	5	0.851916
ES1M5S11017	ES Set11	5.25	0.194697
ES1M5S11018	ES Set11	5.25	0.0140925
ES1M5S11024	ES Set11	6.25	-0.454899
ES1M5S11026	ES Set11	5	0.212462
ES1M5S11028	ES Set11	5.75	-1.02169
ES1M5S11029	ES Set11	5.25	0.0126139
ES1M5S11030	ES Set11	5.25	-0.633366
ES1M5S11031	ES Set11	5	0.0540118
ES1M5S11032	ES Set11	5.5	0.00864358
ES1M5S11033	ES Set11	5.25	-0.0511452
ES1M5S11034	ES Set11	6.5	-0.698725
ES1M5S11035	ES Set11	5.25	-0.0954905
ES1M5S11037	ES Set11	5.5	0.742429
ES1M5S11041	ES Set11	5	0.391483
ES1M5S11042	ES Set11	5.25	-1.71614
ES1M5S11044	ES Set11	5	0.986433
ES1M5S11045	ES Set11	5.75	-0.0173122
ES1M5S11046	ES Set11	5	0.394538
ES1M5S11048	ES Set11	5.25	-0.260414
ES1M5S11051	ES Set11	5	0.238327
ES1M5S11053	ES Set11	6	-0.842562
ES1M5S11054	ES Set11	5.25	-0.3947
ES1M5S11055	ES Set11	6.5	0.428663
ES1M5S11056	ES Set11	5.5	0.0880361
ES1M5S11057	ES Set11	5.25	-0.0846786
ES1M5S11059	ES Set11	5.75	-0.362635
ES1M5S11061	ES Set11	6.5	0.231101
ES1M5S11062	ES Set11	5.8	-0.115713
ES1M5S11063	ES Set11	5.75	0.256282
ES1M5S11065	ES Set11	5	0.601901
ES1M5S11066	ES Set11	5	-0.244243
ES1M5S11068	ES Set11	5	0
ES1M5S11069	ES Set11	5.5	-0.174138
ES1M5S11070	ES Set11	5.5	0.0229943
ES1M5S11071	ES Set11	5	-0.00321329
ES1M5S11073	ES Set11	5.25	0.50825
ES1M5S11074	ES Set11	5.75	0.548947
ES1M5S11075	ES Set11	5	0.871974
ES1M5S11077	ES Set11	5.5	-0.135579
ES1M5S11079	ES Set11	4.5	0.283983
ES1M5S11080	ES Set11	5.25	-0.709797
ES1M5S11081	ES Set11	5	-0.516464
